# Subtilase SBT5.2 inactivates flagellin immunogenicity in the plant apoplast

**DOI:** 10.1101/2024.05.23.595557

**Authors:** Pierre Buscaill, Nattapong Sanguankiattichai, Farnusch Kaschani, Jie Huang, Brian C. Mooney, Yuge Li, Joy Lyu, Daniela Sueldo, Markus Kaiser, Renier A. L. van der Hoorn

**Affiliations:** The Plant Chemetics Laboratory, Department of Biology, University of Oxford, OX1 3RB, Oxford, United Kingdom; ZMB Chemical Biology, Faculty of Biology, University of Duisburg-Essen, Essen, Germany; Guangdong Provincial Key Laboratory of Applied Botany and State Key Laboratory of Plant Diversity and Prominent Crops, South China Botanical Garden, Chinese Academy of Sciences, Guangzhou 510650, China; School of Biological Sciences, University of Bristol, BS8 1TQ, Bristol, United Kingdom; Department of Biology, Norwegian University of Science and Technology, Trondheim, Norway

**Keywords:** Plant immunity, *Pseudomonas syringae*, flagellin, subtilases, flg22, *Nicotiana benthamiana*

## Abstract

Most angiosperm plants recognise the flg22 epitope in bacterial flagellin via homologs of cell surface receptor FLS2 and mount pattern-triggered immune responses. However, flg22 is buried within the flagellin protein indicating that proteases might be required for flg22 release. Here, we demonstrate the extracellular subtilase SBT5.2 not only releases flg22, but also inactivates the immunogenicity of flagellin and flg22 by cleaving within the flg22 epitope, consistent with previous reports that flg22 is unstable in the apoplast. The prolonged lifetime of flg22 in *sbt5.2* mutant plants results in increased bacterial immunity in priming assays, indicating that SBT5.2 counterbalances flagellin immunogenicity to provide spatial-temporal control and restrict costly immune responses and that bacteria take advantage of the host proteolytic machinery to avoid detection by flagellin having a protease-sensitive flg22 epitope.
