## Supplementary material for "Subtilase SBT5.2 inactivates flagellin immunogenicity in the plant apoplast": Table S2

### Sheet: Table S2
Sequence	Length	Mass	Proteins	Start position	End position	Unique (Groups)	Unique (Proteins)	Charges	PEP	Score	Identification type 01	Experiment 01	Intensity 01	id	Mod. peptide IDs	Evidence IDs	MS/MS IDs	Best MS/MS	Oxidation (M) site IDs	MS/MS Count	LFQ intensity 01
ALTVNTNVASL	11	1101.6	Q6I809	2	12	yes	yes	2	2.31e-31	255.39	By MS/MS	1	2317200	271	288	1042;1043;1044;1045	769;770;771;772	770		4	2317200
ALTVNTNVASLNVQK	15	1570.87	Q6I809	2	16	yes	yes	2	0	391.38	By MS/MS	1	4788600	274	291	1048;1049;1050;1051	775;776;777;778	776		4	4788600
ALTVNTNVASLNVQKNLGRASDA	23	2355.25	Q6I809	2	24	yes	yes	3	0.0034438	105.79	By matching	1	1643700	278	295	1055;1056;1057	782	782		1	1643700
NVQKNLGRASD	11	1200.62	Q6I809	13	23	yes	yes	2	0.020735	131.12	By matching	1	3358000	2291	2443	8491;8492;8493;8494	5974	5974		1	3358000
NLGRASDALSTSM	13	1321.63	Q6I809	17	29	yes	yes	2	0.0036959	193.3	By matching	1	2713500	2198	2347	8168;8169;8170;8171	5758	5758	88	1	2713500
SAKDDAAGLQIATK	14	1387.73	Q6I809	40	53	yes	yes	2;3	0.024767	151.3	By matching	1	3737900	2536	2693	9393;9394;9395;9396;9397	6659;6660	6659		2	3737900
DAAGLQIATKITSQIRGQT	19	1971.07	Q6I809	44	62	yes	yes	3	2.62e-05	161.48	By MS/MS	1	3291600	518	545	1948;1949;1950;1951;1952	1434;1435;1436;1437	1436		4	3291600
MAIKNANDGMSL	12	1263.6	Q6I809	63	74	yes	yes	2	0.00030574	197.21	By matching	1	2166100	2080	2195	7655;7656;7657;7658	5400	5400	84;87	1	2166100
MAIKNANDGMSLAQT	15	1563.74	Q6I809	63	77	yes	yes	2	5.77e-101	288.61	By MS/MS	1	1500300	2081	2196;2197;2198	7659;7660;7661;7662;7663;7664	5401;5402;5403;5404;5405;5406	5406	84;87	6	1500300
MAIKNANDGM	10	1063.48	Q6I809	63	72	yes	yes	2	1.35e-05	204.42	By MS/MS	3	12884000	2078	2189;2190;2191	7633;7634;7635;7636;7637;7638;7639;7640;7641;7642	5387;5388;5389;5390;5391;5392;5393	5393	84;87	5	12884000
MAIKNANDGMS	11	1150.51	Q6I809	63	73	yes	yes	2	6.38e-08	210.6	By MS/MS	3	21444000	2079	2192;2193;2194	7643;7644;7645;7646;7647;7648;7649;7650;7651;7652;7653;7654	5394;5395;5396;5397;5398;5399	5395	84;87	6	21444000
MAIKNANDGMSLAQTA	16	1634.78	Q6I809	63	78	yes	yes	2	2.71e-126	304.93	By MS/MS	4	8464500	2082	2199;2200;2201	7665;7666;7667;7668;7669;7670;7671;7672;7673;7674;7675;7676;7677;7678	5407;5408;5409;5410;5411;5412;5413;5414;5415;5416;5417;5418;5419	5416	84;87	13	8464500
MAIKNANDGMSLAQTAEGALQES	23	2349.09	Q6I809	63	85	yes	yes	2;3	1.41e-45	238.05	By MS/MS	5	11865000	2084	2203;2204;2205	7680;7681;7682;7683;7684;7685;7686;7687;7688;7689;7690;7691;7692;7693;7694;7695	5421;5422;5423;5424;5425;5426;5427;5428;5429;5430;5431;5432;5433;5434;5435;5436;5437;5438	5423	84;87	18	11865000
AIKNANDGMSLAQT	14	1432.7	Q6I809	64	77	yes	yes	2	0.016774	177.1	By matching	1	2151200	224	238;239	875;876;877;878	661;662	661	84	2	2151200
AIKNANDGMSLAQTAE	16	1632.78	Q6I809	64	79	yes	yes	2	0.017251	131.79	By matching	1	1280000	226	242	884;885	666	666		1	1280000
AIKNANDGMSLAQTAEGALQES	22	2218.05	Q6I809	64	85	yes	yes	2;3	9.08e-30	220.97	By MS/MS	2	2313900	227	243;244	886;887;888;889;890;891;892	667;668;669;670;671;672	670	84	6	2313900
IKNANDGMSL	10	1061.52	Q6I809	65	74	yes	yes	2	0.017991	137.05	By matching	1	1308400	1562	1640	5776;5777;5778;5779	4147	4147	84	0	1308400
IKNANDGMSLAQTAEGALQES	21	2147.02	Q6I809	65	85	yes	yes	2	8.77e-25	226.67	By MS/MS	2	2577400	1565	1644;1645	5786;5787;5788;5789;5790;5791	4153;4154;4155;4156	4154	84	4	2577400
NANDGMSLAQTAEGALQES	19	1905.84	Q6I809	67	85	yes	yes	2	2.94e-234	340.47	By MS/MS	2	4063700	2121	2261;2262	7879;7880;7881;7882;7883;7884	5566;5567;5568;5569;5570;5571;5572	5569	84	7	4063700
ANDGMSLAQTAEGALQES	18	1791.79	Q6I809	68	85	yes	yes	2	1.11e-13	218.21	By MS/MS	2	3065400	287	304;305	1078;1079;1080;1081;1082;1083	796;797;798;799	796	84	4	3065400
SLAQTAEGALQES	13	1303.63	Q6I809	73	85	yes	yes	2	5.59e-20	186.58	By MS/MS	1	0	2651	2811	9768;9769;9770	6908;6909;6910	6910		3	0
AQTAEGALQES	11	1103.51	Q6I809	75	85	yes	yes	2	8.5e-26	215.06	By MS/MS	1	0	329	347	1221;1222;1223	895;896;897;898	895		4	0
AQTAEGALQESTNIL	15	1544.77	Q6I809	75	89	yes	yes	2	0.010902	173.59	By matching	1	1160200	331	349	1225;1226;1227;1228	900;901	900		2	1160200
AQTAEGALQESTNILQ	16	1672.83	Q6I809	75	90	yes	yes	2	3.42e-106	295.86	By MS/MS	1	2986500	332	350	1229;1230;1231;1232	902;903;904;905	904		4	2986500
QTAEGALQES	10	1032.47	Q6I809	76	85	yes	yes	2	0.0038026	189.18	By MS/MS	1	26113000	2430	2584	9024;9025;9026	6396;6397	6397		2	26113000
QTAEGALQESTNIL	14	1473.73	Q6I809	76	89	yes	yes	2	0.012116	187.62	By matching	1	1664700	2431	2585	9027;9028	6398	6398		1	1664700
QTAEGALQESTNILQ	15	1601.79	Q6I809	76	90	yes	yes	2	1.04e-29	240.37	By MS/MS	1	3055400	2432	2586	9029;9030;9031;9032	6399;6400;6401;6402	6402		4	3055400
EGALQESTN	9	947.42	Q6I809	79	87	yes	yes	2	0.0052005	204.42	By matching	1	1106200	929	972	3436;3437	2454	2454		1	1106200
EGALQESTNIL	11	1173.59	Q6I809	79	89	yes	yes	2	0.026624	127.51	By matching	1	4511600	930	973	3438;3439;3440	2455	2455		1	4511600
EGALQESTNILQ	12	1301.65	Q6I809	79	90	yes	yes	2	0.010616	166.69	By MS/MS	1	17032000	931	974	3441;3442;3443;3444	2456;2457;2458;2459	2456		4	17032000
EGALQESTNILQR	13	1457.75	Q6I809	79	91	yes	yes	2;3	1.1e-97	293.88	By MS/MS	1	4421900	932	975	3445;3446;3447;3448;3449	2460;2461;2462;2463;2464	2461		5	4421900
AVQSRNDSNSSTDRDAL	17	1834.84	Q6I809	96	112	yes	yes	3	0.026199	120.32	By matching	1	2771700	491	517	1824;1825;1826;1827	1346	1346		1	2771700
AVQSRNDSNSSTDRDALNKE	20	2206.02	Q6I809	96	115	yes	yes	3	2.59e-05	148.15	By MS/MS	1	4970100	492	518	1828;1829;1830;1831	1347;1348;1349;1350	1350		4	4970100
VQSRNDSNSSTDRDAL	16	1763.8	Q6I809	97	112	yes	yes	2;3	4.08e-25	178.67	By MS/MS	1	0	3352	3545	12236;12237;12238;12239	8634;8635;8636;8637	8634		4	0
VQSRNDSNSSTDRDALN	17	1877.85	Q6I809	97	113	yes	yes	3	6.57e-33	241.3	By MS/MS	1	49794000	3353	3546	12240;12241;12242;12243	8638;8639;8640;8641	8640		4	49794000
VQSRNDSNSSTDRDALNK	18	2005.94	Q6I809	97	114	yes	yes	3	0.00035097	149.6	By matching	1	2236000	3354	3547	12244;12245;12246;12247	8642;8643;8644	8643		3	2236000
VQSRNDSNSSTDRDALNKE	19	2134.98	Q6I809	97	115	yes	yes	3;4	0.0032073	135.95	By MS/MS	2	93406000	3355	3548	12248;12249;12250;12251;12252;12253;12254;12255	8645;8646;8647;8648;8649	8649		4	93406000
SRNDSNSSTDRDALNKE	17	1907.86	Q6I809	99	115	yes	yes	3	0.0012819	154.81	By MS/MS	1	25161000	2727	2889	10065;10066;10067;10068	7096;7097;7098;7099	7096		4	25161000
SRNDSNSSTDRDALN	15	1650.72	Q6I809	99	113	yes	yes	2;3	0.01404	182.35	By matching	2	21787000	2726	2888	10059;10060;10061;10062;10063;10064	7093;7094;7095	7093		2	21787000
RNDSNSSTDRDALNKE	16	1820.82	Q6I809	100	115	yes	yes	3	0.016609	132.65	By matching	1	5957000	2474	2629	9170;9171;9172;9173	6498	6498		1	5957000
NDSNSSTDRDALN	13	1407.59	Q6I809	101	113	yes	yes	2	1.62e-14	214.04	By MS/MS	1	2289500	2135	2279	7945;7946;7947	5606;5607;5608	5608		3	2289500
NDSNSSTDRDALNKE	15	1664.72	Q6I809	101	115	yes	yes	3	0.020055	131.66	By matching	1	6228400	2136	2280	7948;7949;7950	5609	5609		1	6228400
DSNSSTDRDALN	12	1293.54	Q6I809	102	113	yes	yes	2	0.010635	139.31	By MS/MS	1	6158900	751	787	2859;2860;2861;2862	2068;2069;2070	2068		3	6158900
DSNSSTDRDALNKE	14	1550.68	Q6I809	102	115	yes	yes	2;3	2.55e-08	214.42	By MS/MS	2	58177000	752	788	2863;2864;2865;2866;2867;2868;2869;2870	2071;2072;2073;2074;2075;2076;2077;2078	2071		8	58177000
SNSSTDRDALNKE	13	1435.65	Q6I809	103	115	yes	yes	2;3	0.011146	167.71	By matching	1	16298000	2702	2864	9976;9977;9978;9979;9980	7033;7034;7035	7034		3	16298000
STDRDALNKE	10	1147.55	Q6I809	106	115	yes	yes	3	0.029208	143.4	By MS/MS	1	14781000	2758	2922	10192;10193;10194	7186;7187	7186		2	14781000
NKEFTAMSSEL	11	1255.58	Q6I809	113	123	yes	yes	2	1.66e-22	240.38	By matching	1	542380	2177	2325;2326	8108;8109;8110;8111;8112;8113	5722;5723	5723	86	2	542380
LTRIAQSTNLNGKN	14	1528.83	Q6I809	123	136	yes	yes	3	0.017313	177.38	By matching	1	560810	2036	2145	7483;7484	5284	5284		1	560810
LTRIAQSTNLNGKNLLDGSA	20	2085.12	Q6I809	123	142	yes	yes	3	0.00032516	139.74	By matching	1	1022200	2037	2146	7485;7486	5285	5285		1	1022200
TRIAQSTNLNGKNLLDGS	18	1901	Q6I809	124	141	yes	yes	3	0.013722	125.86	By matching	1	4533500	3053	3233	11153;11154;11155	7900	7900		1	4533500
TRIAQSTNLNGKNLLDGSA	19	1972.03	Q6I809	124	142	yes	yes	2;3	1.01e-19	219.95	By matching	1	6317600	3054	3234	11156;11157;11158;11159;11160	7901;7902	7902		2	6317600
QSTNLNGKNLLD	12	1315.67	Q6I809	128	139	yes	yes	2	0.018478	132.32	By matching	1	16031000	2427	2581	9015;9016;9017;9018	6391	6391		1	16031000
QSTNLNGKNLLDGSA	15	1530.76	Q6I809	128	142	yes	yes	2	1.87e-09	218.02	By matching	1	1416500	2429	2583	9021;9022;9023	6393;6394;6395	6394		3	1416500
STNLNGKNLLDGSA	14	1402.71	Q6I809	129	142	yes	yes	2	0.017414	182.92	By matching	1	4023900	2777	2946	10244;10245;10246;10247	7229	7229		1	4023900
STMTFQVGSNSGASNQIT	18	1828.83	Q6I809	143	160	yes	yes	2	3.36e-37	246.77	By matching	1	1144300	2774	2941;2942	10237;10238;10239;10240	7224;7225	7224	89	2	1144300
TFQVGSNSGASNQ	13	1295.57	Q6I809	146	158	yes	yes	2	4.01e-28	241.15	By MS/MS	1	4574000	2900	3072	10660;10661;10662;10663	7543;7544;7545	7544		3	4574000
TFQVGSNSGASNQIT	15	1509.71	Q6I809	146	160	yes	yes	2	7.25e-21	231.69	By MS/MS	1	3424300	2901	3073	10664;10665;10666;10667	7546;7547;7548;7549;7550	7548		5	3424300
QVGSNSGASNQIT	13	1261.59	Q6I809	148	160	yes	yes	2	0.040377	118.61	By MS/MS	1	14454000	2449	2603	9084;9085;9086;9087	6440	6440		0	14454000
DANTLGVGSAVTIA	14	1287.67	Q6I809	168	181	yes	yes	2	0.023041	152.67	By matching	1	2805400	536	563	2023;2024;2025;2026	1481;1482;1483	1483		3	2805400
DANTLGVGSAVTIAGSD	17	1546.75	Q6I809	168	184	yes	yes	2	2.46e-225	341.72	By MS/MS	1	2584100	537	564	2027;2028;2029	1484;1485;1486	1486		3	2584100
GVGSAVTIAGSDSTTA	16	1392.67	Q6I809	173	188	yes	yes	2	0.0044506	162.26	By matching	1	2963700	1410	1483	5158;5159;5160	3694	3694		1	2963700
VTIAGSDSTTA	11	1021.49	Q6I809	178	188	yes	yes	2	0.0088805	176.44	By matching	1	3705400	3422	3624	12541;12542;12543;12544	8908	8908		1	3705400
GSDSTTAETNFS	12	1215.49	Q6I809	182	193	yes	yes	2	0.011398	142.83	By matching	1	4055100	1366	1438	5020;5021;5022	3579	3579		1	4055100
STTAETNFSAAIAAID	16	1581.75	Q6I809	185	200	yes	yes	2	3.31e-17	228.93	By MS/MS	1	2493200	2787	2956	10272;10273;10274;10275	7247;7248;7249;7250	7248		4	2493200
STTAETNFSAAIAAIDSA	18	1739.82	Q6I809	185	202	yes	yes	2	0	378.42	By MS/MS	1	1365800	2788	2957	10276;10277;10278;10279	7251;7252;7253;7254	7252		3	1365800
STTAETNFSAAIAAIDSAL	19	1852.91	Q6I809	185	203	yes	yes	2	1.9e-77	271.04	By matching	1	291750	2789	2958	10280;10281;10282;10283	7255;7256;7257;7258	7256		4	291750
ETNFSAAIAAID	12	1221.59	Q6I809	189	200	yes	yes	2	7.5e-06	160.75	By MS/MS	1	0	1068	1122	3972;3973;3974	2844;2845;2846	2845		3	0
ETNFSAAIAAIDSA	14	1379.66	Q6I809	189	202	yes	yes	2	3.59e-30	247.96	By matching	1	766800	1069	1123	3975;3976;3977;3978	2847;2848	2847		2	766800
ETNFSAAIAAIDSAL	15	1492.74	Q6I809	189	203	yes	yes	2	5.18e-53	264.3	By MS/MS	1	378890	1070	1124	3979;3980;3981;3982	2849;2850;2851;2852	2850		3	378890
AIDSALQTINSTRADLGAAQ	20	2015.03	Q6I809	198	217	yes	yes	2	4.92e-07	164.63	By MS/MS	1	1249800	208	219	813;814;815	613;614;615;616	615		4	1249800
SALQTINSTRADLGAAQ	17	1715.88	Q6I809	201	217	yes	yes	2	2.88e-33	245.5	By MS/MS	1	4788500	2539	2696	9406;9407;9408;9409	6667;6668;6669;6670;6671	6668		5	4788500
LQTINSTRADLGAA	14	1429.75	Q6I809	203	216	yes	yes	2	0.019221	133.05	By matching	1	1629000	1986	2095	7314;7315;7316	5168	5168		1	1629000
LQTINSTRADLGAAQ	15	1557.81	Q6I809	203	217	yes	yes	2	9.87e-53	260.5	By MS/MS	1	16300000	1987	2096	7317;7318;7319;7320	5169;5170;5171;5172	5169		4	16300000
QTINSTRADLGA	12	1245.63	Q6I809	204	215	yes	yes	2	7.46e-06	160.77	By MS/MS	1	0	2439	2593	9047	6411	6411		1	0
QTINSTRADLGAA	13	1316.67	Q6I809	204	216	yes	yes	2	0.01167	167.18	By MS/MS	1	10515000	2440	2594	9048;9049;9050;9051	6412;6413	6412		2	10515000
QTINSTRADLGAAQ	14	1444.73	Q6I809	204	217	yes	yes	2	1.03e-39	249.69	By MS/MS	1	52105000	2441	2595	9052;9053;9054;9055	6414;6415;6416;6417;6418	6417		5	52105000
TINSTRADLGAAQ	13	1316.67	Q6I809	205	217	yes	yes	2	0.03183	124.38	By matching	1	18008000	2922	3095	10730;10731;10732;10733	7593	7593		1	18008000
DLGAAQNRLTSTISNLQ	17	1800.93	Q6I809	212	228	yes	yes	2	0.00010934	196.18	By MS/MS	1	3123500	684	717	2612;2613;2614;2615	1894;1895;1896;1897	1896		4	3123500
NRLTSTISNL	10	1117.61	Q6I809	218	227	yes	yes	2	0.033167	133.99	By matching	1	2703300	2229	2378	8266;8267;8268	5820	5820		1	2703300
NRLTSTISNLQ	11	1245.67	Q6I809	218	228	yes	yes	2	0.00026061	192.44	By MS/MS	1	11670000	2230	2379	8269;8270;8271;8272	5821;5822	5822		2	11670000
NRLTSTISNLQNIN	14	1586.84	Q6I809	218	231	yes	yes	2	0.020126	137.84	By matching	1	2453300	2231	2380	8273;8274;8275	5823	5823		1	2453300
NRLTSTISNLQNINENA	17	1900.96	Q6I809	218	234	yes	yes	2;3	1.92e-72	277.41	By MS/MS	1	7104900	2234	2383	8278;8279;8280;8281;8282;8283;8284	5826;5827;5828;5829;5830;5831;5832;5833;5834;5835;5836	5826		10	7104900
NRLTSTISNLQNINENAS	18	1987.99	Q6I809	218	235	yes	yes	2;3	1.57e-76	269.05	By MS/MS	2	2483400	2235	2384	8285;8286;8287;8288;8289;8290	5837;5838;5839;5840	5839		4	2483400
STISNLQNINENA	13	1416.68	Q6I809	222	234	yes	yes	2	1.16e-28	246.56	By MS/MS	1	2014400	2762	2926	10205;10206;10207;10208	7197;7198;7199;7200	7198		4	2014400
QNINENASAALGRVQ	15	1583.8	Q6I809	228	242	yes	yes	2	5.75e-09	156.36	By MS/MS	1	2431600	2389	2543	8860;8861	6254;6255	6255		2	2431600
QNINENASAALGRVQDTD	18	1914.9	Q6I809	228	245	yes	yes	2	1.35e-40	191.01	By MS/MS	1	1933600	2391	2545	8863;8864;8865	6257;6258;6259;6260	6258		4	1933600
NINENASAALGRVQ	14	1455.74	Q6I809	229	242	yes	yes	2	5.68e-14	207.95	By MS/MS	1	6033600	2168	2315	8085;8086;8087	5700;5701;5702;5703	5703		4	6033600
NINENASAALGRVQD	15	1570.77	Q6I809	229	243	yes	yes	2	6.55e-14	223.36	By matching	1	2453800	2169	2316	8088;8089;8090;8091	5704;5705	5704		2	2453800
NINENASAALGRVQDT	16	1671.82	Q6I809	229	244	yes	yes	2	0.0075218	183.28	By MS/MS	1	2776400	2170	2317	8092;8093;8094	5706;5707;5708	5707		3	2776400
NINENASAALGRVQDTD	17	1786.84	Q6I809	229	245	yes	yes	2	6.18e-57	261.45	By MS/MS	1	7828500	2171	2318	8095;8096;8097;8098	5709;5710;5711;5712;5713	5713		5	7828500
ENASAALGRVQDTD	14	1445.67	Q6I809	232	245	yes	yes	2	2.33e-191	336.33	By MS/MS	1	3924800	1024	1077	3835;3836;3837	2749;2750;2751	2749		3	3924800
SAALGRVQDTD	11	1131.55	Q6I809	235	245	yes	yes	2	0.01044	175.33	By MS/MS	1	100510000	2508	2665	9294;9295;9296;9297	6576;6577;6578	6578		2	100510000
SAALGRVQDTDF	12	1278.62	Q6I809	235	246	yes	yes	2	0.011399	150.09	By MS/MS	1	26161000	2509	2666	9298;9299;9300;9301	6579;6580;6581;6582	6581		4	26161000
SAALGRVQDTDFAAE	15	1549.74	Q6I809	235	249	yes	yes	2	0.019222	133.88	By matching	1	14865000	2510	2667	9302;9303;9304;9305	6583;6584	6584		2	14865000
SAALGRVQDTDFAAET	16	1650.78	Q6I809	235	250	yes	yes	2	3.07e-43	251.91	By matching	1	10101000	2511	2668	9306;9307;9308	6585;6586;6587	6585		3	10101000
SAALGRVQDTDFAAETA	17	1721.82	Q6I809	235	251	yes	yes	2	1.19e-06	201.48	By MS/MS	1	12108000	2512	2669	9309;9310;9311;9312	6588;6589;6590;6591	6590		4	12108000
SAALGRVQDTDFAAETAQ	18	1849.88	Q6I809	235	252	yes	yes	2	3.14e-07	199.33	By matching	1	3780600	2513	2670	9313;9314;9315;9316	6592;6593;6594;6595;6596	6594		5	3780600
ALGRVQDTD	9	973.483	Q6I809	237	245	yes	yes	2	0.017667	167.23	By matching	1	37872000	255	272	988;989;990;991	735	735		1	37872000
ALGRVQDTDF	10	1120.55	Q6I809	237	246	yes	yes	2	0.026255	160.82	By matching	1	13571000	256	273	992;993;994;995	736;737	737		2	13571000
ALGRVQDTDFAAET	14	1492.72	Q6I809	237	250	yes	yes	2	0.015024	160.67	By MS/MS	1	6583000	258	275	997;998;999;1000	739;740	740		1	6583000
ALGRVQDTDFAAETA	15	1563.75	Q6I809	237	251	yes	yes	2	0.0078343	171.32	By matching	1	9381900	259	276	1001;1002;1003;1004	741;742;743	742		3	9381900
ALGRVQDTDFAAETAQ	16	1691.81	Q6I809	237	252	yes	yes	2	3.24e-06	205.87	By MS/MS	1	2316100	260	277	1005;1006;1007;1008	744;745;746;747	745		4	2316100
LGRVQDTDFAAETA	14	1492.72	Q6I809	238	251	yes	yes	2	0.02825	124.1	By matching	1	2069600	1887	1990	6984;6985;6986	4936	4936		1	2069600
DTDFAAETA	9	939.382	Q6I809	243	251	yes	yes	2	0.030289	158.36	By matching	1	1162900	758	795	2881;2882;2883;2884	2086	2086		1	1162900
AQLTKQQTLQQASTSVL	17	1844	Q6I809	251	267	yes	yes	2	0.0015026	152.11	By matching	1	1267500	324	342	1209;1210;1211;1212	888	888		1	1267500
TKQQTLQQA	9	1044.56	Q6I809	254	262	yes	yes	2	0.0064774	182.39	By matching	1	2949700	2942	3117	10791;10792;10793;10794	7628;7629	7629		2	2949700
TKQQTLQQASTS	12	1319.67	Q6I809	254	265	yes	yes	2	2.41e-09	218.62	By matching	1	1044900	2944	3119	10798;10799	7631	7631		1	1044900
TKQQTLQQASTSVL	14	1531.82	Q6I809	254	267	yes	yes	2	0.0091526	190.35	By matching	1	1564700	2946	3121	10801;10802;10803;10804	7633;7634	7633		2	1564700
INSAKDDAAGLQ	12	1201.59	Q6I809;flg22	38	49	yes	no	2	0.0053394	177.57	By matching	1	805130	1604	1685	5933;5934;5935	4252	4252		1	805130
SAKDDAAGLQ	10	974.467	Q6I809;flg22	40	49	yes	no	2	0.019221	137.46	By MS/MS	1	78654000	2535	2692	9388;9389;9390;9391;9392	6655;6656;6657;6658	6656		2	78654000
