## Supplementary material for "Subtilase SBT5.2 inactivates flagellin immunogenicity in the plant apoplast": Table S3

### Sheet: Table S3 (ACE_0935)
Sequence	Mass	Proteins	Start position	End position	Unique (Groups)	Unique (Proteins)	Charges	PEP	Score	Identification type 07	Identification type 08	Identification type 09	Identification type 10	Identification type 11	Identification type 12	Experiment 07	Experiment 08	Experiment 09	Experiment 10	Experiment 11	Experiment 12	Intensity 07	Intensity 08	Intensity 09	Intensity 10	Intensity 11	Intensity 12	Oxidation (M) site IDs	Mass deficit
ALTVNTN	731.381	Q6I809-Flagellin-Pta6605(WT)	2	8	yes	yes	1	0.04889	97.473	None	None	None	None	None	By MS/MS						1	0	0	0	0	0	826120		0.00493278
ALTVNTNVASL	1101.6	Q6I809-Flagellin-Pta6605(WT)	2	12	yes	yes	2	1.11e-06	153.04	By MS/MS	By MS/MS	By MS/MS	By MS/MS	By MS/MS	By MS/MS	1	1	1	1	1	1	6658600	8608000	7065800	48994000	36619000	37332000		0.0562509
ALTVNTNVASLN	1215.65	Q6I809-Flagellin-Pta6605(WT)	2	13	yes	yes	2	1.3e-06	169.12	By MS/MS	By MS/MS	By MS/MS	By MS/MS	By MS/MS	By MS/MS	1	1	1	1	1	1	44968000	43335000	35256000	78194000	58557000	58610000		0.0467186
ALTVNTNVASLNVQ	1442.77	Q6I809-Flagellin-Pta6605(WT)	2	15	yes	yes	2	1.5e-20	169.93	None	None	None	None	None	By MS/MS						1	0	0	0	0	0	15640000		0.0692316
ALTVNTNVASLNVQK	1570.87	Q6I809-Flagellin-Pta6605(WT)	2	16	yes	yes	2;3	0	294.01	By MS/MS	By MS/MS	By MS/MS	By MS/MS	By MS/MS	By MS/MS	8	10	5	2	1	2	406320000	366390000	413160000	48069000	32930000	32577000		0.105271
ALTVNTNVASLNVQKN	1684.91	Q6I809-Flagellin-Pta6605(WT)	2	17	yes	yes	2;3	0	288.15	By MS/MS	By MS/MS	By MS/MS	By MS/MS	By MS/MS	By MS/MS	1	1	1	1	1	1	22722000	28923000	31069000	5475800	4499700	2686600		0.0957387
ALTVNTNVASLNVQKNLGRA	2082.15	Q6I809-Flagellin-Pta6605(WT)	2	21	yes	yes	3	0	178	By MS/MS	By MS/MS	None	None	None	None	1	1					3678000	0	0	0	0	0		0.156759
ALTVNTNVASLNVQKNLGRAS	2169.19	Q6I809-Flagellin-Pta6605(WT)	2	22	yes	yes	3	0	179.07	By MS/MS	By MS/MS	By MS/MS	None	None	None	1	1	1				7433600	8493900	0	0	0	0		0.148753
ALTVNTNVASLNVQKNLGRASDAL	2468.33	Q6I809-Flagellin-Pta6605(WT)	2	25	yes	yes	3	1.56e-16	129.06	None	None	None	By MS/MS	None	By MS/MS				1		1	0	0	0	2594100	0	1420200		0.159265
ALTVNTNVASLNVQKNLGRASDALS	2555.37	Q6I809-Flagellin-Pta6605(WT)	2	26	yes	yes	2;3	2.09e-106	195.53	By MS/MS	By MS/MS	By MS/MS	By MS/MS	By MS/MS	By MS/MS	7	13	4	1	1	1	52060000	69783000	104360000	19000000	19055000	10836000		0.151259
ALTVNTNVASLNVQKNLGRASDALSTS	2743.45	Q6I809-Flagellin-Pta6605(WT)	2	28	yes	yes	3	1.69e-62	151.89	By MS/MS	By MS/MS	By MS/MS	By MS/MS	By MS/MS	By MS/MS	2	7	2	1	1	1	18636000	35257000	58762000	13975000	10338000	6571100		0.144449
ALTVNTNVASLNVQKNLGRASDALSTSM	2874.49	Q6I809-Flagellin-Pta6605(WT)	2	29	yes	yes	3	6.69e-94	169.84	By MS/MS	By MS/MS	By MS/MS	By MS/MS	By MS/MS	By MS/MS	2	3	1	1	1	1	15648000	25347000	28622000	12115000	8984600	5974100	8	0.124655
ALTVNTNVASLNVQKNLGRASDALSTSMTRLS	3331.75	Q6I809-Flagellin-Pta6605(WT)	2	33	yes	yes	3;4	9.69e-45	102.46	By MS/MS	By MS/MS	By MS/MS	By MS/MS	By MS/MS	By MS/MS	4	5	1	1	1	1	9843200	26485000	28800000	16331000	14944000	5159800	8	0.179195
ALTVNTNVASLNVQKNLGRASDALSTSMTRLSS	3418.78	Q6I809-Flagellin-Pta6605(WT)	2	34	yes	yes	4	6.86e-08	67.463	None	By MS/MS	By MS/MS	By MS/MS	By MS/MS	By MS/MS		2	1	1	1	1	0	5652100	22882000	9501600	5310700	4521700	8	0.171189
TVNTNVASLN	1031.52	Q6I809-Flagellin-Pta6605(WT)	4	13	yes	yes	2	6.85e-06	122.19	None	None	None	By MS/MS	By MS/MS	By MS/MS				1	1	1	0	0	0	9537800	7035000	7709500		0.0102366
TVNTNVASLNVQ	1258.65	Q6I809-Flagellin-Pta6605(WT)	4	15	yes	yes	2	0.035134	79.986	None	None	None	By MS/MS	By matching	By MS/MS				1	1	1	0	0	0	2014800	1842900	2198700		0.0327496
TVNTNVASLNVQK	1386.75	Q6I809-Flagellin-Pta6605(WT)	4	16	yes	yes	2	7.38e-06	157.38	By MS/MS	By MS/MS	By MS/MS	None	None	None	1	1	1				5442600	5526100	6804200	0	0	0		0.068789
TNVASLNVQK	1072.59	Q6I809-Flagellin-Pta6605(WT)	7	16	yes	yes	2	0.0073512	112.11	By MS/MS	By MS/MS	By MS/MS	By MS/MS	By MS/MS	By MS/MS	1	1	1	1	1	1	7148500	6361000	2860800	2489800	2506000	1192200		0.0542823
VASLNVQ	729.402	Q6I809-Flagellin-Pta6605(WT)	9	15	yes	yes	1	1.62e-09	132.96	None	None	None	By matching	By matching	By MS/MS				1	1	1	0	0	0	5915300	6456500	5382100		0.0265787
VASLNVQKNLGRASDALS	1842	Q6I809-Flagellin-Pta6605(WT)	9	26	yes	yes	3	0.049435	65.298	None	None	None	By MS/MS	By MS/MS	By MS/MS				1	1	1	0	0	0	2603600	1620500	2027900		0.108606
SLNVQKNLGRASDAL	1584.86	Q6I809-Flagellin-Pta6605(WT)	11	25	yes	yes	3	0.016735	82.515	None	None	None	By MS/MS	By MS/MS	By MS/MS				1	1	1	0	0	0	5349300	4242800	3994500		0.0893333
SLNVQKNLGRASDALS	1671.89	Q6I809-Flagellin-Pta6605(WT)	11	26	yes	yes	2	0.006024	109.84	None	None	None	By MS/MS	By MS/MS	By MS/MS				1	1	1	0	0	0	2484100	2429700	1120600		0.081327
SLNVQKNLGRASDALSTS	1859.97	Q6I809-Flagellin-Pta6605(WT)	11	28	yes	yes	2	0.0034535	91.743	None	None	None	None	None	By MS/MS						1	0	0	0	0	0	0		0.0745172
SLNVQKNLGRASDALSTSM	1991.01	Q6I809-Flagellin-Pta6605(WT)	11	29	yes	yes	2;3	9.17e-250	163.62	None	None	None	By MS/MS	By MS/MS	By MS/MS				2	1	1	0	0	0	10129000	7475600	10315000	8	0.0547232
NVQKNLGRASDAL	1384.74	Q6I809-Flagellin-Pta6605(WT)	13	25	yes	yes	2;3	3.26e-17	131.09	None	None	None	By MS/MS	By MS/MS	By MS/MS				2	2	2	0	0	0	22727000	21140000	16541000		0.0652943
NVQKNLGRASDALS	1471.77	Q6I809-Flagellin-Pta6605(WT)	13	26	yes	yes	2	0.00649	103.43	None	None	None	By MS/MS	By MS/MS	By MS/MS				1	1	1	0	0	0	2466500	1926900	1070300		0.057288
NVQKNLGRASDALST	1572.82	Q6I809-Flagellin-Pta6605(WT)	13	27	yes	yes	2	3.91e-08	136.27	None	None	None	By MS/MS	By matching	By MS/MS				1	1	1	0	0	0	3523100	3313200	2299800		0.0584845
NVQKNLGRASDALSTS	1659.85	Q6I809-Flagellin-Pta6605(WT)	13	28	yes	yes	2;3	3.81e-24	151.16	None	None	None	By MS/MS	By MS/MS	By MS/MS				2	2	2	0	0	0	29979000	29576000	21196000		0.0504782
NVQKNLGRASDALSTSM	1790.89	Q6I809-Flagellin-Pta6605(WT)	13	29	yes	yes	2;3	2.4e-73	226.42	None	None	None	By MS/MS	By MS/MS	By MS/MS				2	2	2	0	0	0	27942000	26717000	20400000	8	0.0306842
VQKNLGRASDAL	1270.7	Q6I809-Flagellin-Pta6605(WT)	14	25	yes	yes	2	1.43e-10	169.41	None	None	None	By MS/MS	By MS/MS	By MS/MS				1	1	1	0	0	0	10564000	15328000	8096100		0.0748266
VQKNLGRASDALS	1357.73	Q6I809-Flagellin-Pta6605(WT)	14	26	yes	yes	2	0.00028589	77.744	None	None	None	By MS/MS	By MS/MS	By MS/MS				1	1	1	0	0	0	3080900	2792500	2338200		0.0668203
VQKNLGRASDALST	1458.78	Q6I809-Flagellin-Pta6605(WT)	14	27	yes	yes	2;3	3.57e-08	116.55	None	None	None	By MS/MS	By MS/MS	By MS/MS				2	2	2	0	0	0	40046000	39873000	39801000		0.0680168
VQKNLGRASDALSTS	1545.81	Q6I809-Flagellin-Pta6605(WT)	14	28	yes	yes	2	0.0057639	116.03	None	None	None	By MS/MS	By MS/MS	By MS/MS				1	1	1	0	0	0	3882900	3256500	3485800		0.0600105
VQKNLGRASDALSTSM	1676.85	Q6I809-Flagellin-Pta6605(WT)	14	29	yes	yes	2;3	4.15e-26	142.97	None	None	None	By MS/MS	By MS/MS	By MS/MS				2	2	2	0	0	0	20670000	24073000	9707400	8	0.0402165
KNLGRASDAL	1043.57	Q6I809-Flagellin-Pta6605(WT)	16	25	yes	yes	2	6.99e-13	134.77	None	None	None	By MS/MS	By MS/MS	By MS/MS				1	1	1	0	0	0	11671000	13355000	10283000		0.0523136
KNLGRASDALS	1130.6	Q6I809-Flagellin-Pta6605(WT)	16	26	yes	yes	2	0.12922	72.243	None	None	None	By MS/MS	By MS/MS	By MS/MS				1	1	1	0	0	0	1121500	889920	1028100		0.0443073
KNLGRASDALST	1231.65	Q6I809-Flagellin-Pta6605(WT)	16	27	yes	yes	2	1.53e-07	130.98	None	None	None	By MS/MS	By MS/MS	By MS/MS				1	1	1	0	0	0	11179000	10382000	7741800		0.0455038
KNLGRASDALSTS	1318.68	Q6I809-Flagellin-Pta6605(WT)	16	28	yes	yes	2	9.95e-09	134.84	None	None	None	By MS/MS	By MS/MS	By MS/MS				1	1	1	0	0	0	8481800	6201600	5393500		0.0374975
KNLGRASDALSTSM	1449.72	Q6I809-Flagellin-Pta6605(WT)	16	29	yes	yes	2;3	5.3e-19	138.76	None	None	None	By MS/MS	By MS/MS	By MS/MS				2	2	2	0	0	0	13134000	11102000	7590900	8	0.0177035
NLGRASDAL	915.477	Q6I809-Flagellin-Pta6605(WT)	17	25	yes	yes	2	0.061136	110.31	None	None	None	By MS/MS	By MS/MS	By MS/MS				1	1	1	0	0	0	13074000	11256000	8629000		0.0162743
NLGRASDALS	1002.51	Q6I809-Flagellin-Pta6605(WT)	17	26	yes	yes	2	0.012204	105.1	By MS/MS	By MS/MS	By MS/MS	By MS/MS	By MS/MS	None	1	1	1	1	1		27726000	26156000	21462000	17467000	16109000	0		0.00826794
NLGRASDALST	1103.56	Q6I809-Flagellin-Pta6605(WT)	17	27	yes	yes	2	0.07689	83.647	None	None	None	By MS/MS	By MS/MS	By MS/MS				1	1	1	0	0	0	18834000	15503000	11812000		0.00946448
NLGRASDALSTS	1190.59	Q6I809-Flagellin-Pta6605(WT)	17	28	yes	yes	2	3.32e-07	145.46	By MS/MS	By MS/MS	By MS/MS	By MS/MS	By MS/MS	By MS/MS	1	1	1	1	1	1	14636000	13481000	15301000	19015000	18178000	11319000		0.00145816
NLGRASDALSTSM	1321.63	Q6I809-Flagellin-Pta6605(WT)	17	29	yes	yes	2	1.3e-258	196.44	By MS/MS	By MS/MS	By MS/MS	By MS/MS	By MS/MS	By MS/MS	1	1	1	1	1	1	11313000	7871400	8447900	27963000	27419000	17564000	8	-0.0183359
NLGRASDALSTSMT	1422.68	Q6I809-Flagellin-Pta6605(WT)	17	30	yes	yes	2	0.01648	92.611	None	None	None	By MS/MS	By MS/MS	By MS/MS				1	1	1	0	0	0	1120000	648820	973420	8	-0.0171393
NLGRASDALSTSMTRLS	1778.89	Q6I809-Flagellin-Pta6605(WT)	17	33	yes	yes	3	1.66e-05	119.08	By MS/MS	By MS/MS	By MS/MS	By MS/MS	By MS/MS	By MS/MS	1	1	1	1	2	1	17365000	20755000	6828200	2507800	0	1259400	8	0.0362042
NLGRASDALSTSMTRLSS	1865.93	Q6I809-Flagellin-Pta6605(WT)	17	34	yes	yes	3	0.00070632	99.371	By MS/MS	By MS/MS	By MS/MS	None	By MS/MS	By matching	1	1	1		1	1	7622100	9245200	8569300	0	1004200	1274900	8	0.0281979
STSMTRLSSGLKIN	1493.79	Q6I809-Flagellin-Pta6605(WT)	26	39	yes	yes	2	0.10283	62.466	None	None	None	By MS/MS	By MS/MS	None				1	1		0	0	0	2447300	2727600	0	8	0.0600349
SMTRLSSGLKIN	1305.71	Q6I809-Flagellin-Pta6605(WT)	28	39	yes	yes	3	0.16436	67.749	None	None	None	By MS/MS	By MS/MS	By MS/MS				1	1	1	0	0	0	37131000	32734000	29428000	8	0.0668447
TRLSSGLKIN	1087.63	Q6I809-Flagellin-Pta6605(WT)	30	39	yes	yes	2	6.45e-13	152.11	None	None	None	By MS/MS	By MS/MS	By MS/MS				1	1	1	0	0	0	77629000	73808000	59179000		0.0946451
TRLSSGLKINSAKDDAAGLQ	2044.09	Q6I809-Flagellin-Pta6605(WT)	30	49	yes	yes	3	0.022897	66.606	None	None	None	By MS/MS	By MS/MS	By MS/MS				1	1	1	0	0	0	1793800	2308000	1095300		0.110999
TRLSSGLKINSAKDDAAGLQIA	2228.21	Q6I809-Flagellin-Pta6605(WT)	30	51	yes	yes	3	2.11e-10	104.63	None	None	None	By MS/MS	By MS/MS	By MS/MS				1	1	1	0	0	0	5593000	4245700	5392500		0.147481
RLSSGLKIN	986.587	Q6I809-Flagellin-Pta6605(WT)	31	39	yes	yes	2	0.017214	118.33	None	None	None	By MS/MS	By MS/MS	By MS/MS				1	1	1	0	0	0	64223000	54092000	58440000		0.0934485
RLSSGLKINSAKDDAAGLQIA	2127.16	Q6I809-Flagellin-Pta6605(WT)	31	51	yes	yes	3	0.026188	66.12	None	None	None	By MS/MS	None	By MS/MS				1		1	0	0	0	2947200	0	4514700		0.146285
SGLKINSAKDDAAGLQIA	1770.95	Q6I809-Flagellin-Pta6605(WT)	34	51	yes	yes	3	0.0082273	100.04	None	None	None	By MS/MS	None	By MS/MS				1		1	0	0	0	4211000	0	4402500		0.0929412
INSAKDDAAGLQ	1201.59	Q6I809-Flagellin-Pta6605(WT)	38	49	yes	yes	2	1.18e-10	169.21	None	None	None	By MS/MS	By MS/MS	By MS/MS				1	1	1	0	0	0	5388700	5881600	0		0.001147
INSAKDDAAGLQIA	1385.72	Q6I809-Flagellin-Pta6605(WT)	38	51	yes	yes	2	1.93e-08	138.42	By MS/MS	None	None	By MS/MS	By MS/MS	By MS/MS	1			1	1	1	1068800	0	0	12458000	10949000	8549500		0.037629
INSAKDDAAGLQIATKITS	1916.02	Q6I809-Flagellin-Pta6605(WT)	38	56	yes	yes	3	5.27e-06	96.805	By MS/MS	By MS/MS	None	None	None	None	1	1					2706000	2513000	0	0	0	0		0.1001
SAKDDAAGLQIA	1158.59	Q6I809-Flagellin-Pta6605(WT)	40	51	yes	yes	2	2.97e-07	136.52	None	None	None	By MS/MS	By MS/MS	By MS/MS				1	1	1	0	0	0	338720000	292330000	248620000		0.015116
SAKDDAAGLQIATKIT	1601.86	Q6I809-Flagellin-Pta6605(WT)	40	55	yes	yes	2;3	0.00029999	104.21	None	None	None	By MS/MS	By MS/MS	By MS/MS				2	2	2	0	0	0	6958800	5506800	8679700		0.0855937
SAKDDAAGLQIATKITS	1688.89	Q6I809-Flagellin-Pta6605(WT)	40	56	yes	yes	2;3	7.75e-06	119.65	By MS/MS	By MS/MS	By MS/MS	None	None	None	2	2	2				4305700	5321000	7461300	0	0	0		0.0775874
TKITSQIRGQ	1130.64	Q6I809-Flagellin-Pta6605(WT)	52	61	yes	yes	2	0.019925	99.013	None	None	None	By MS/MS	By MS/MS	By MS/MS				1	1	1	0	0	0	8143300	6446600	7132200		0.080676
TKITSQIRGQTM	1362.73	Q6I809-Flagellin-Pta6605(WT)	52	63	yes	yes	2;3	4.87e-07	149.94	None	None	None	By MS/MS	By MS/MS	By MS/MS				2	2	2	0	0	0	20436000	17915000	17893000	10	0.0620786
ITSQIRGQ	901.498	Q6I809-Flagellin-Pta6605(WT)	54	61	yes	yes	2	2.01e-21	135.87	None	None	None	By MS/MS	By MS/MS	By MS/MS				1	1	1	0	0	0	10937000	9107300	7204800		0.0434402
ITSQIRGQTM	1133.59	Q6I809-Flagellin-Pta6605(WT)	54	63	yes	yes	2	2.08e-09	128.6	None	None	By matching	By MS/MS	By MS/MS	By MS/MS			1	1	1	1	0	0	642410	8655100	8981400	5621300	10	0.0248427
ITSQIRGQTMAIKNANDGMSLAQTAEGALQESTNIL	3774.89	Q6I809-Flagellin-Pta6605(WT)	54	89	yes	yes	3	1.24e-06	47.163	None	None	None	By MS/MS	None	None				1			0	0	0	2109100	0	0	7;10	0.111588
SQIRGQTM	919.455	Q6I809-Flagellin-Pta6605(WT)	56	63	yes	yes	2	1.25e-08	174.52	None	None	None	By MS/MS	By MS/MS	By MS/MS				2	2	1	0	0	0	101780000	353090	50551000	10	-0.00839916
SQIRGQTMAIKNANDGMSLAQTAEGALQESTNIL	3560.76	Q6I809-Flagellin-Pta6605(WT)	56	89	yes	yes	3	2.15e-45	107.76	None	None	None	By MS/MS	By MS/MS	By MS/MS				1	1	1	0	0	0	70900000	44525000	44120000	7;10	0.0783463
SQIRGQTMAIKNANDGMSLAQTAEGALQESTNILQ	3688.81	Q6I809-Flagellin-Pta6605(WT)	56	90	yes	yes	3	7.27e-50	99.446	None	None	None	By MS/MS	By MS/MS	None				1	1		0	0	0	7725400	6129200	0	7;10	0.0780169
IRGQTMAIKNANDGMSLAQTAEGALQESTNIL	3345.67	Q6I809-Flagellin-Pta6605(WT)	58	89	yes	yes	3	1.52e-06	63.323	None	None	None	None	By MS/MS	By MS/MS					1	1	0	0	0	0	4618100	2790100	7;10	0.0866821
TMAIKNANDGMSLA	1435.68	Q6I809-Flagellin-Pta6605(WT)	62	75	yes	yes	2	0.00040552	119.03	None	None	None	By MS/MS	By MS/MS	By MS/MS				1	1	1	0	0	0	3587500	3235900	2084800	7;10	-0.020478
TMAIKNANDGMSLAQTAEGALQESTNIL	2891.4	Q6I809-Flagellin-Pta6605(WT)	62	89	yes	yes	2;3	2.24e-27	120.54	None	None	None	By MS/MS	By MS/MS	By MS/MS				2	1	1	0	0	0	19695000	10932000	10205000	7;10	0.0304278
AIKNANDGMSLA	1203.59	Q6I809-Flagellin-Pta6605(WT)	64	75	yes	yes	2	0.0054774	101.9	None	None	None	By MS/MS	By MS/MS	By MS/MS				1	1	1	0	0	0	8497400	8062700	6754700	7	-0.00188052
AIKNANDGMSLAQTAEGALQESTNIL	2659.31	Q6I809-Flagellin-Pta6605(WT)	64	89	yes	yes	2;3	2.39e-90	194.67	None	None	None	By MS/MS	By MS/MS	By MS/MS				2	2	2	0	0	0	38580000	31067000	25824000	7	0.0490253
AIKNANDGMSLAQTAEGALQESTNILQ	2787.37	Q6I809-Flagellin-Pta6605(WT)	64	90	yes	yes	2;3	7.21e-90	174.52	None	None	None	By MS/MS	None	By MS/MS				1		1	0	0	0	3538100	0	3561700	7	0.0486959
NANDGMSLAQTAEGALQESTNIL	2347.1	Q6I809-Flagellin-Pta6605(WT)	67	89	yes	yes	2;3	4.77e-54	152	None	None	None	By MS/MS	By MS/MS	By MS/MS				2	2	1	0	0	0	7496100	4301400	1560700	7	-0.0234961
QTAEGALQESTNIL	1473.73	Q6I809-Flagellin-Pta6605(WT)	76	89	yes	yes	2	1.12e-16	160.77	None	None	None	By MS/MS	By MS/MS	By MS/MS				1	1	1	0	0	0	10585000	7458200	8064100		0.0131856
QTAEGALQESTNILQ	1601.79	Q6I809-Flagellin-Pta6605(WT)	76	90	yes	yes	2	5.73e-69	267.39	None	None	None	By MS/MS	By MS/MS	By MS/MS				1	1	1	0	0	0	1991400	1965700	2026200		0.0128562
TAEGALQESTNIL	1345.67	Q6I809-Flagellin-Pta6605(WT)	77	89	yes	yes	2	8.02e-09	135.43	None	None	None	By matching	None	None				1			0	0	0	2358300	0	0		0.0135151
AVQSRNDSNSSTDRDALNKEFTAM	2656.21	Q6I809-Flagellin-Pta6605(WT)	96	119	yes	yes	3;4	2.39e-10	90.729	None	None	None	By MS/MS	By MS/MS	By MS/MS				2	2	2	0	0	0	15739000	13425000	11963000	9	-0.0471386
SRNDSNSSTDRDALNKEFTAM	2358.05	Q6I809-Flagellin-Pta6605(WT)	99	119	yes	yes	3;4	7.1e-53	134.93	None	None	None	By MS/MS	By MS/MS	By MS/MS				2	2	2	0	0	0	50622000	40935000	29882000	9	-0.0740883
FTAMSSELTRIAQSTN	1755.85	Q6I809-Flagellin-Pta6605(WT)	116	131	yes	yes	2	1.24e-21	145.31	By MS/MS	By MS/MS	None	None	None	None	1	1					1707200	1911600	0	0	0	0	9	-0.00154075
SSELTRIA	875.471	Q6I809-Flagellin-Pta6605(WT)	120	127	yes	yes	2	0.0018857	128.57	None	None	None	By MS/MS	By MS/MS	By MS/MS				1	1	1	0	0	0	22987000	20526000	15352000		0.0285291
SSELTRIAQST	1191.61	Q6I809-Flagellin-Pta6605(WT)	120	130	yes	yes	2	0.00043379	157.75	None	None	None	By MS/MS	By MS/MS	By matching				1	1	1	0	0	0	1419900	1359800	1555000		0.0213899
SSELTRIAQSTNLN	1532.78	Q6I809-Flagellin-Pta6605(WT)	120	133	yes	yes	2	1.6e-16	158.08	None	None	None	By MS/MS	By MS/MS	By MS/MS				1	1	1	0	0	0	2097800	2485200	1224000		0.0343706
TINSTRADLGAAQNRLTSTISNLQ	2544.33	Q6I809-Flagellin-Pta6605(WT)	205	228	yes	yes	3	0.057737	59.614	None	None	None	None	None	By matching						1	0	0	0	0	0	1323900		0.115201
STRADLGAAQ	988.494	Q6I809-Flagellin-Pta6605(WT)	208	217	yes	yes	2	0.026838	82.749	None	None	None	By matching	None	By MS/MS				1		1	0	0	0	1241400	0	1052300		-0.000934926
STRADLGAAQNRLT	1472.77	Q6I809-Flagellin-Pta6605(WT)	208	221	yes	yes	2;3	9.92e-05	117.95	None	None	None	By MS/MS	By MS/MS	By MS/MS				2	2	2	0	0	0	11733000	11008000	7704100		0.0520791
STRADLGAAQNRLTSTIS	1860.97	Q6I809-Flagellin-Pta6605(WT)	208	225	yes	yes	3	0.086799	63.462	None	None	None	None	By matching	By MS/MS					1	1	0	0	0	0	2150000	4818800		0.0693084
STISNLQ	761.392	Q6I809-Flagellin-Pta6605(WT)	222	228	yes	yes	1	4.88e-07	133.47	None	None	None	By matching	By matching	None				1	1		0	0	0	5380700	5312700	0		0.00169261
STISNLQNINENASAALGRVQDTDFAAETA	3120.5	Q6I809-Flagellin-Pta6605(WT)	222	251	yes	yes	3	2.39e-10	79.408	None	None	None	None	None	By MS/MS						1	0	0	0	0	0	4440500		0.0205355
NLQNINENASAALGRVQDTDFAAETA	2732.3	Q6I809-Flagellin-Pta6605(WT)	226	251	yes	yes	2;3	4.26e-89	183.7	None	None	None	By MS/MS	None	By MS/MS				1		2	0	0	0	2046600	0	2236000		0.00330629
QNINENASAALGRVQDTDFAAETA	2505.17	Q6I809-Flagellin-Pta6605(WT)	228	251	yes	yes	2;3	2.44e-66	188.9	None	None	None	By MS/MS	By MS/MS	None				1	1		0	0	0	1490600	1257500	0		-0.0192067
NINENASAALGRVQ	1455.74	Q6I809-Flagellin-Pta6605(WT)	229	242	yes	yes	2	0.0022372	137.01	None	None	None	By MS/MS	By MS/MS	By MS/MS				1	1	1	0	0	0	3534200	2817200	1481700		0.0333623
NINENASAALGRVQDTDFAAETA	2377.11	Q6I809-Flagellin-Pta6605(WT)	229	251	yes	yes	2	5.69e-43	191.51	None	None	None	By MS/MS	By MS/MS	By MS/MS				1	1	1	0	0	0	22449000	18764000	18048000		-0.0188773
NINENASAALGRVQDTDFAAETAQLTKQQ	3103.52	Q6I809-Flagellin-Pta6605(WT)	229	257	yes	yes	3	3.22e-84	155.47	None	None	None	By MS/MS	By MS/MS	None				1	1		0	0	0	3246300	3680600	0		0.0494156
NINENASAALGRVQDTDFAAETAQLTKQQTLQ	3445.71	Q6I809-Flagellin-Pta6605(WT)	229	260	yes	yes	3	7.1e-47	124.57	None	None	None	By MS/MS	None	None				1			0	0	0	2038200	0	0		0.082328
ENASAALGRVQDTDFAAETA	2035.94	Q6I809-Flagellin-Pta6605(WT)	232	251	yes	yes	2	0	198.87	None	None	None	By MS/MS	None	None				1			0	0	0	0	0	0		-0.031858
ASAALGRVQ	871.488	Q6I809-Flagellin-Pta6605(WT)	234	242	yes	yes	2	0.089134	87.181	None	None	None	By MS/MS	By MS/MS	By matching				1	1	1	0	0	0	779940	626500	630150		0.0466803
ASAALGRVQDTDFAAETA	1792.86	Q6I809-Flagellin-Pta6605(WT)	234	251	yes	yes	2	6.23e-06	120.53	None	None	None	By MS/MS	By MS/MS	By MS/MS				1	1	1	0	0	0	13913000	9499100	7467900		-0.0055592
GRVQDTDFAAETA	1379.63	Q6I809-Flagellin-Pta6605(WT)	239	251	yes	yes	2	0.002338	99.788	None	None	None	By MS/MS	By MS/MS	By MS/MS				1	1	1	0	0	0	6268600	3846600	4460900		-0.0429083
QLTKQQTLQQ	1214.66	Q6I809-Flagellin-Pta6605(WT)	252	261	yes	yes	2	2.12e-21	218.73	None	None	None	By MS/MS	By MS/MS	By MS/MS				1	1	1	0	0	0	840290	930450	1258600		0.0631557
QLTKQQTLQQA	1285.7	Q6I809-Flagellin-Pta6605(WT)	252	262	yes	yes	2	1.91e-98	243.03	None	None	None	By MS/MS	By MS/MS	By MS/MS				1	1	1	0	0	0	10549000	8793300	8190700		0.0675924
QLTKQQTLQQASTS	1560.81	Q6I809-Flagellin-Pta6605(WT)	252	265	yes	yes	2	1.9e-16	166.55	None	None	None	By MS/MS	By MS/MS	By MS/MS				1	1	1	0	0	0	1301200	1590500	1261700		0.0527763
QLTKQQTLQQASTSVL	1772.96	Q6I809-Flagellin-Pta6605(WT)	252	267	yes	yes	2	4.63e-31	210.44	None	None	None	By MS/MS	By MS/MS	By MS/MS				1	1	1	0	0	0	24869000	14590000	20032000		0.107664
QLTKQQTLQQASTSVLA	1844	Q6I809-Flagellin-Pta6605(WT)	252	268	yes	yes	2	6.15e-127	212.9	None	None	None	By MS/MS	By MS/MS	By MS/MS				1	1	1	0	0	0	4480400	4643100	4088200		0.112101
QLTKQQTLQQASTSVLAQ	1972.06	Q6I809-Flagellin-Pta6605(WT)	252	269	yes	yes	2	2.76e-53	220.66	None	None	None	By MS/MS	By MS/MS	By MS/MS				1	1	1	0	0	0	5068100	4027200	2852500		0.111771
QLTKQQTLQQASTSVLAQAN	2157.14	Q6I809-Flagellin-Pta6605(WT)	252	271	yes	yes	2	3.34e-06	101.38	None	None	None	By MS/MS	None	By MS/MS				1		1	0	0	0	1731000	0	1598600		0.106676
QLTKQQTLQQASTSVLAQANQLPSAVL	2865.56	Q6I809-Flagellin-Pta6605(WT)	252	278	yes	yes	3	0.026271	57.694	None	None	None	None	None	By MS/MS						1	0	0	0	0	0	951980		0.197829
TKQQTLQQA	1044.56	Q6I809-Flagellin-Pta6605(WT)	254	262	yes	yes	2	0.057698	86.833	None	None	None	None	By MS/MS	None					1		0	0	0	0	0	0		0.0358765
TKQQTLQQASTSVL	1531.82	Q6I809-Flagellin-Pta6605(WT)	254	267	yes	yes	2	0.0061942	98.754	None	None	None	By MS/MS	By MS/MS	By MS/MS				1	1	1	0	0	0	3380800	3885300	2824500		0.0759482
TKQQTLQQASTSVLA	1602.86	Q6I809-Flagellin-Pta6605(WT)	254	268	yes	yes	2	0.00090557	92.611	None	By MS/MS	None	None	By matching	None		1			1		0	1986200	0	0	678870	0		0.0803849
TKQQTLQQASTSVLAQA	1801.95	Q6I809-Flagellin-Pta6605(WT)	254	270	yes	yes	2	3.29e-34	193.81	By MS/MS	By MS/MS	None	None	None	None	1	1					2115900	2800500	0	0	0	0		0.0844922
KQQTLQQASTSVL	1430.77	Q6I809-Flagellin-Pta6605(WT)	255	267	yes	yes	2	2.41e-05	131.12	None	None	None	By MS/MS	By MS/MS	By MS/MS				1	1	1	0	0	0	6636100	5606600	3830500		0.0747516
KQQTLQQASTSVLAQAN	1814.95	Q6I809-Flagellin-Pta6605(WT)	255	271	yes	yes	2	0.13181	60.49	None	None	None	By MS/MS	None	None				1			0	0	0	0	0	0		0.0737633
QTLQQASTSVLAQA	1444.75	Q6I809-Flagellin-Pta6605(WT)	257	270	yes	yes	2	0.0027373	121.61	By MS/MS	By MS/MS	By MS/MS	None	None	None	1	1	1				2834100	3719700	3477800	0	0	0		0.0475857
TLQQASTSVL	1046.56	Q6I809-Flagellin-Pta6605(WT)	258	267	yes	yes	2	5.7e-09	164.53	None	None	None	By MS/MS	By MS/MS	By MS/MS				1	1	1	0	0	0	20539000	13402000	10929000		0.0393712
TLQQASTSVLA	1117.6	Q6I809-Flagellin-Pta6605(WT)	258	268	yes	yes	1;2	7.02e-07	122.33	By MS/MS	By matching	By MS/MS	By MS/MS	By MS/MS	By MS/MS	2	1	1	2	2	1	4480700	1394800	4221200	9501000	8399400	5920400		0.0438079
TLQQASTSVLAQ	1245.66	Q6I809-Flagellin-Pta6605(WT)	258	269	yes	yes	2	0.0060306	128.27	By MS/MS	None	None	By MS/MS	By MS/MS	By MS/MS	1			1	1	1	1527500	0	0	9806900	8452600	5757800		0.0434785
TLQQASTSVLAQA	1316.69	Q6I809-Flagellin-Pta6605(WT)	258	270	yes	yes	2	3.04e-11	155.11	By MS/MS	By MS/MS	By MS/MS	By MS/MS	By MS/MS	By MS/MS	1	1	1	1	1	1	20556000	19105000	22148000	6295700	4324400	1891800		0.0479152
TLQQASTSVLAQAN	1430.74	Q6I809-Flagellin-Pta6605(WT)	258	271	yes	yes	2	0.0045825	121.9	By MS/MS	By MS/MS	None	By MS/MS	By MS/MS	By MS/MS	1	1		1	1	1	1933100	1680100	0	7216800	6806900	3979200		0.0383829
TLQQASTSVLAQANQLPSA	1927	Q6I809-Flagellin-Pta6605(WT)	258	276	yes	yes	2;3	1.55e-84	226.88	By MS/MS	By MS/MS	By matching	None	None	By MS/MS	1	2	1			1	5632600	11236000	1690700	0	0	905780		0.0746487
QQASTSVL	832.429	Q6I809-Flagellin-Pta6605(WT)	260	267	yes	yes	1	0.013796	115.46	None	None	None	By matching	By matching	By matching				1	1	1	0	0	0	4475100	3546100	3659000		0.00612933
QASTSVL	704.37	Q6I809-Flagellin-Pta6605(WT)	261	267	yes	yes	1	0.0027658	143.18	None	None	None	By matching	By MS/MS	By matching				1	1	1	0	0	0	5845100	6406700	5534300		0.00645876
TSVLAQA	688.376	Q6I809-Flagellin-Pta6605(WT)	264	270	yes	yes	1	0.01213	107.74	By MS/MS	By matching	By matching	By matching	None	None	1	1	1	1			2535500	2327700	1707200	854020	0	0		0.0189018
VLAQANQLPSAVL	1322.76	Q6I809-Flagellin-Pta6605(WT)	266	278	yes	yes	2	0.0080284	89.029	None	None	None	By MS/MS	By MS/MS	By MS/MS				1	1	1	0	0	0	2549200	1485000	1014800		0.107333
AQANQLPSAVL	1110.6	Q6I809-Flagellin-Pta6605(WT)	268	278	yes	yes	1;2	7.58e-17	184.38	None	None	None	By matching	By MS/MS	None				2	2		0	0	0	28041000	3253500	0		0.0524451
AQANQLPSAVLKLLQ	1592.92	Q6I809-Flagellin-Pta6605(WT)	268	282	yes	yes	2	0.01739	80.834	None	None	None	By MS/MS	None	By MS/MS				1		1	0	0	0	1868800	0	889300		0.152246
QANQLPSA	827.414	Q6I809-Flagellin-Pta6605(WT)	269	276	yes	yes	1	0.10665	81.784	None	None	None	None	By matching	None					1		0	0	0	0	789580	0		-0.00687934
QANQLPSAVL	1039.57	Q6I809-Flagellin-Pta6605(WT)	269	278	yes	yes	2	0.018236	87.696	None	None	None	By MS/MS	None	By MS/MS				1		1	0	0	0	3312000	0	2946800		0.0480084
QANQLPSAVLKLLQ	1521.89	Q6I809-Flagellin-Pta6605(WT)	269	282	yes	yes	2	0.025229	75.566	By MS/MS	By MS/MS	None	None	None	None	1	1					1445600	958690	0	0	0	0		0.147809
ANQLPSAVL	911.508	Q6I809-Flagellin-Pta6605(WT)	270	278	yes	yes	2	0.056918	113.7	None	None	None	By MS/MS	None	None				1			0	0	0	8789900	0	0		0.0483378
NQLPSAVLKLLQ	1322.79	Q6I809-Flagellin-Pta6605(WT)	271	282	yes	yes	2	1.18e-06	138.22	By MS/MS	None	None	By MS/MS	None	None	1			1			5672000	0	0	1651900	0	0		0.143702
QLPSAVL	726.428	Q6I809-Flagellin-Pta6605(WT)	272	278	yes	yes	1	0.082956	153.88	None	None	None	By matching	By matching	By matching				1	1	1	0	0	0	9951600	9136500	8017400		0.0534334
