## Supplementary material for "Subtilase SBT5.2 inactivates flagellin immunogenicity in the plant apoplast": Table S4

### Sheet: Table S3
Sequence	Length	Mass	Proteins	Start position	End position	Unique (Groups)	Unique (Proteins)	Charges	PEP	Score	Identification type 05	Experiment 05	Intensity 05	id	Mod. peptide IDs	Evidence IDs	MS/MS IDs	Best MS/MS	Oxidation (M) site IDs	MS/MS Count	LFQ intensity 05
ALTVNTNVASL	11	1101.6	Q6I809	2	12	yes	yes	2	7.3516e-06	285.27	By MS/MS	1	20268000	225	231	352;353	327	327		1	20268000
ALTVNTNVASLNVQKNLGRASDAL	24	2468.33	Q6I809	2	25	yes	yes	3	0.023185	86.189	By MS/MS	1	5221500	233	239	372;373	348;349	349		1	5221500
ALTVNTNVASLNVQ	14	1442.77	Q6I809	2	15	yes	yes	2	5.7884e-05	225.93	By matching	1	494470	227	233	356;357	331;332	331		2	494470
ALTVNTNVASLNVQKNLGRASD	22	2284.21	Q6I809	2	23	yes	yes	2;3	3.1151e-20	224.36	By matching	1	23103000	232	238	368;369;370;371	346;347	347		2	23103000
ALTVNTNVASLN	12	1215.65	Q6I809	2	13	yes	yes	2	3.9267e-10	328.29	By MS/MS	1	2151400	226	232	354;355	328;329;330	329		3	2151400
ALTVNTNVASLNVQK	15	1570.87	Q6I809	2	16	yes	yes	2;3	2.7015e-150	408.93	By MS/MS	2	35222000	228	234	358;359;360;361;362	333;334;335;336;337;338;339	337		7	35222000
NLGRASDALSTSM	13	1321.63	Q6I809	17	29	yes	yes	2	0.00017299	183.03	By MS/MS	2	35254000	2169	2274;2275	3492;3493;3494;3495;3496;3497	3180;3181;3182;3183	3180	92	4	35254000
SAKDDAAGLQIA	12	1158.59	Q6I809;flg22	40	51	no	no	2	0.014554	146.71	By matching	1	211240000	2492	2616	4052;4053;4054	3718	3718		1	211240000
DAAGLQIATKITSQ	14	1415.76	Q6I809	44	57	yes	yes	2;3	3.5396e-05	231.66	By matching	1	2248900	442	454	678;679;680;681;682	636;637;638;639	636		4	2248900
DAAGLQIATKITSQIRGQT	19	1971.07	Q6I809	44	62	yes	yes	2;3	1.4663e-05	149.52	By MS/MS	1	9332300	443	455	683;684;685	640;641;642;643	640		4	9332300
AAGLQIATKITSQ	13	1300.74	Q6I809	45	57	yes	yes	2	0.021751	136.81	By matching	1	1090200	18	18	27;28	25	25		0	1090200
IRGQTMAIKNANDGM	15	1618.79	Q6I809	58	72	yes	yes	3	0.00215	153.81	By matching	1	931540	1455	1516	2319;2320;2321	2093	2093	88;91	1	931540
TMAIKNANDGMSLAQTA	17	1735.82	Q6I809	62	78	yes	yes	2	9.6732e-12	227.92	By MS/MS	2	7791500	2939	3075;3076;3077	4804;4805;4806;4807;4808	4397;4398;4399;4400;4401;4402	4397	88;91	6	7791500
MAIKNANDGMSLAQTAEGAL	20	2004.96	Q6I809	63	82	yes	yes	2	2.5889e-08	153.14	By MS/MS	1	0	2010	2087	3195;3196	2904;2905	2905		2	0
MAIKNANDGMSLAQTAE	17	1763.82	Q6I809	63	79	yes	yes	2	8.1841e-12	231.07	By MS/MS	2	2569000	2007	2082;2083;2084	3185;3186;3187;3188;3189;3190;3191;3192	2895;2896;2897;2898;2899;2900;2901	2901	88;91	7	2569000
MAIKNANDGMSLAQT	15	1563.74	Q6I809	63	77	yes	yes	2	1.6043e-07	223.36	By MS/MS	4	10462000	2005	2076;2077;2078	3168;3169;3170;3171	2874;2875;2876;2877	2876	88;91	4	10462000
MAIKNANDGMSLAQTA	16	1634.78	Q6I809	63	78	yes	yes	2;3	2.3195e-23	286.34	By MS/MS	4	204940000	2006	2079;2080;2081	3172;3173;3174;3175;3176;3177;3178;3179;3180;3181;3182;3183;3184	2878;2879;2880;2881;2882;2883;2884;2885;2886;2887;2888;2889;2890;2891;2892;2893;2894	2889	88;91	17	204940000
MAIKNANDGMSLAQTAEGALQES	23	2349.09	Q6I809	63	85	yes	yes	2;3	3.1945e-38	217.65	By MS/MS	5	13965000	2011	2088;2089;2090	3197;3198;3199;3200;3201;3202;3203;3204;3205;3206	2906;2907;2908;2909;2910;2911;2912;2913;2914;2915;2916;2917	2913	88;91	12	13965000
AIKNANDGMSLAQTAEGALQES	22	2218.05	Q6I809	64	85	yes	yes	2	2.377e-25	283.22	By MS/MS	2	5635800	171	175;176	267;268;269;270	243;244;245;246	243	88	3	5635800
AIKNANDGMSLAQTA	15	1503.74	Q6I809	64	78	yes	yes	2	1.4263e-06	236.08	By MS/MS	2	43661000	170	173;174	261;262;263;264;265;266	236;237;238;239;240;241;242	239	88	7	43661000
IKNANDGMSLAQTAEGALQES	21	2147.02	Q6I809	65	85	yes	yes	2	7.9759e-11	156	By MS/MS	2	2007500	1385	1443;1444	2201;2202	1989;1990	1989	88	1	2007500
IKNANDGMSLAQTA	14	1432.7	Q6I809	65	78	yes	yes	2	0.00039767	237.76	By MS/MS	2	18940000	1384	1441;1442	2195;2196;2197;2198;2199;2200	1984;1985;1986;1987;1988	1987	88	4	18940000
NANDGMSLAQTAEGALQE	18	1818.81	Q6I809	67	84	yes	yes	2	0.0010382	132.31	By MS/MS	1	1056700	2096	2194	3354	3058	3058	88	1	1056700
NANDGMSLAQTAEGALQESTNILQ	24	2475.15	Q6I809	67	90	yes	yes	3	5.9985e-34	179.18	By MS/MS	2	5585900	2098	2197;2198	3359;3360;3361	3064;3065	3065	88	2	5585900
NANDGMSLAQTA	12	1191.52	Q6I809	67	78	yes	yes	2	0.0030938	185.96	By MS/MS	2	31232000	2095	2192;2193	3348;3349;3350;3351;3352;3353	3053;3054;3055;3056;3057	3053	88	5	31232000
NANDGMSLAQTAEGALQES	19	1905.84	Q6I809	67	85	yes	yes	2	1.1706e-39	358.01	By MS/MS	2	11951000	2097	2195;2196	3355;3356;3357;3358	3059;3060;3061;3062;3063	3062	88	5	11951000
ANDGMSLAQTAEGALQES	18	1791.79	Q6I809	68	85	yes	yes	2	1.355e-13	193.51	By MS/MS	2	4528900	241	248;249	384;385	358;359	359	88	2	4528900
GMSLAQTAEGALQES	15	1491.69	Q6I809	71	85	yes	yes	2	0.0033887	177.16	By MS/MS	1	1881600	1173	1227	1897;1898	1710	1710		1	1881600
SLAQTAEGALQES	13	1303.63	Q6I809	73	85	yes	yes	2	0.044418	100.04	By MS/MS	1	3334400	2607	2734	4251	3884	3884		0	3334400
SLAQTAEGALQESTNIL	17	1744.88	Q6I809	73	89	yes	yes	2	0.0047082	127.07	By MS/MS	1	1350500	2608	2735	4252	3885	3885		1	1350500
SLAQTAEGALQESTNILQ	18	1872.94	Q6I809	73	90	yes	yes	2	3.0585e-17	177.93	By MS/MS	1	1086600	2609	2736	4253;4254	3886;3887	3887		2	1086600
AQTAEGALQESTNILQ	16	1672.83	Q6I809	75	90	yes	yes	2	2.6635e-11	264.28	By MS/MS	1	2169500	280	288	441;442;443	412;413;414;415	412		4	2169500
AQTAEGALQESTNILQRM	18	1959.97	Q6I809	75	92	yes	yes	2;3	8.4671e-40	299.64	By MS/MS	1	1257400	281	289;290	444;445;446;447	416;417;418;419;420	418	89	5	1257400
QTAEGALQESTNILQ	15	1601.79	Q6I809	76	90	yes	yes	2	1.7214e-82	227.06	By MS/MS	1	0	2378	2498	3870;3871;3872	3537;3538;3539	3537		3	0
TAEGALQESTNILQ	14	1473.73	Q6I809	77	90	yes	yes	2	0.00096621	174.42	By MS/MS	1	1980400	2831	2965	4641	4255;4256	4255		2	1980400
EGALQESTNILQR	13	1457.75	Q6I809	79	91	yes	yes	2	0.00021257	247.3	By MS/MS	1	8130300	769	802	1238;1239;1240	1112;1113;1114	1112		2	8130300
EGALQESTNILQRMRELAVQS	21	2372.21	Q6I809	79	99	yes	yes	3	8.9431e-06	130.64	By matching	2	2616800	771	805;806	1248;1249;1250;1251	1122;1123	1122	89	1	2616800
EGALQESTNILQRM	14	1588.79	Q6I809	79	92	yes	yes	2;3	1.268e-08	282.61	By MS/MS	3	14590000	770	803;804	1241;1242;1243;1244;1245;1246;1247	1115;1116;1117;1118;1119;1120;1121	1115	89	7	14590000
VQSRNDSNSSTDRDALNKE	19	2134.98	Q6I809	97	115	yes	yes	3	0.00029716	138.77	By matching	1	9141400	3318	3465	5401;5402;5403	4916	4916		1	9141400
SRNDSNSSTDRDALN	15	1650.72	Q6I809	99	113	yes	yes	3	0.010938	135.04	By MS/MS	1	24311000	2665	2797	4346;4347	3966	3966		1	24311000
SRNDSNSSTDRDALNKE	17	1907.86	Q6I809	99	115	yes	yes	2;3	4.3072e-06	158.65	By MS/MS	2	124250000	2666	2798	4348;4349;4350;4351;4352	3967;3968	3967		2	124250000
DSNSSTDRDALNKEFTAM	18	2000.87	Q6I809	102	119	yes	yes	3	0.025502	99.238	By matching	1	998390	617	642	996;997	902	902	90	0	998390
DSNSSTDRDALNKEFTA	17	1869.83	Q6I809	102	118	yes	yes	3	0.017685	115.1	By MS/MS	1	4487900	616	641	995	901	901		1	4487900
DSNSSTDRDALNKE	14	1550.68	Q6I809	102	115	yes	yes	2;3	9.6195e-05	184.1	By matching	1	8432100	615	640	991;992;993;994	898;899;900	900		3	8432100
SNSSTDRDALNKE	13	1435.65	Q6I809	103	115	yes	yes	3	0.016731	141.34	By MS/MS	1	19340000	2650	2782	4322;4323	3947	3947		1	19340000
NSSTDRDALNKE	12	1348.62	Q6I809	104	115	yes	yes	2	0.0099655	158.06	By matching	1	847890	2242	2356	3640;3641	3327	3327		1	847890
SSELTRIAQSTNLNGKNLLDGS	22	2317.19	Q6I809	120	141	yes	yes	3	0.040659	76.118	By MS/MS	1	2612400	2678	2810	4373	3984	3984		0	2612400
SSELTRIAQSTNLNGKNLLDGSA	23	2388.22	Q6I809	120	142	yes	yes	3	9.7667e-12	143.04	By MS/MS	2	32192000	2679	2811	4374;4375;4376;4377;4378	3985;3986;3987	3985		2	32192000
TRIAQSTNLNGKN	13	1415.75	Q6I809	124	136	yes	yes	2;3	0.0079452	145.14	By MS/MS	2	11329000	2961	3099	4837;4838;4839;4840	4428;4429;4430	4429		1	11329000
TRIAQSTNLNGKNLLDGSA	19	1972.03	Q6I809	124	142	yes	yes	2;3	1.4136e-10	159.69	By MS/MS	2	38052000	2962	3100	4841;4842;4843;4844;4845;4846	4431;4432;4433;4434;4435;4436	4433		3	38052000
QSTNLNGKNLLDGSA	15	1530.76	Q6I809	128	142	yes	yes	2	6.6731e-07	196.27	By MS/MS	1	12747000	2376	2496	3866;3867;3868	3533;3534;3535	3533		3	12747000
STNLNGKNLLDGSA	14	1402.71	Q6I809	129	142	yes	yes	2	3.681e-05	171.67	By matching	1	15182000	2739	2871	4472;4473	4071	4071		1	15182000
TFQVGSNSGASNQ	13	1295.57	Q6I809	146	158	yes	yes	2	0.010509	147.58	By MS/MS	1	2044800	2870	3004	4697;4698	4306	4306		1	2044800
TFQVGSNSGASNQIT	15	1509.71	Q6I809	146	160	yes	yes	2	2.4578e-07	208.51	By MS/MS	1	3655900	2871	3005	4699;4700	4307	4307		1	3655900
FQVGSNSGASNQITLTL	17	1735.87	Q6I809	147	163	yes	yes	2	5.3841e-53	314.35	By MS/MS	1	2825400	1012	1061	1635;1636;1637	1479;1480;1481;1482;1483	1483		5	2825400
DANTLGVGSAVTIAGSD	17	1546.75	Q6I809	168	184	yes	yes	2	0.022157	133.88	By MS/MS	1	2176300	459	472	715;716	671	671		1	2176300
STTAETNFSAAIAAID	16	1581.75	Q6I809	185	200	yes	yes	2	0.0085771	130.44	By MS/MS	1	1419600	2756	2888	4499	4097	4097		1	1419600
QTINSTRADLGAAQ	14	1444.73	Q6I809	204	217	yes	yes	2	4.6989e-05	168.61	By matching	1	6236700	2380	2500	3876;3877;3878	3545;3546	3546		2	6236700
DLGAAQNRLTSTISNLQNINENASA	25	2614.29	Q6I809	212	236	yes	yes	3	6.6843e-10	133.47	By MS/MS	1	8658300	562	586	912;913;914	831;832	831		2	8658300
DLGAAQNRLTSTISNLQ	17	1800.93	Q6I809	212	228	yes	yes	2	1.7659e-11	209.22	By MS/MS	1	18098000	560	584	904;905;906	823;824;825	825		3	18098000
DLGAAQNRLTSTISNLQNINENA	23	2456.23	Q6I809	212	234	yes	yes	2;3	1.4472e-21	194.05	By MS/MS	2	16919000	561	585	907;908;909;910;911	826;827;828;829;830	826		5	16919000
NRLTSTISNLQNIN	14	1586.84	Q6I809	218	231	yes	yes	2	0.00603	142.12	By matching	1	1806900	2209	2323	3570;3571	3256	3256		1	1806900
NRLTSTISNLQNINEN	16	1829.92	Q6I809	218	233	yes	yes	2	4.469e-09	168.67	By MS/MS	1	2003600	2211	2325	3574	3259	3259		1	2003600
NRLTSTISNLQNINENASAAL	21	2243.15	Q6I809	218	238	yes	yes	2;3	1.5945e-15	163.56	By matching	1	2902900	2215	2329	3588;3589;3590;3591;3592	3281;3282;3283	3282		2	2902900
NRLTSTISNLQNINENASA	19	2059.03	Q6I809	218	236	yes	yes	2;3	2.0977e-13	213.94	By MS/MS	1	9015400	2214	2328	3585;3586;3587	3277;3278;3279;3280	3278		3	9015400
NRLTSTISNLQNINENASAALGRVQ	25	2683.4	Q6I809	218	242	yes	yes	3	0.00019093	114.75	By matching	1	3113000	2217	2331	3594;3595;3596	3285;3286;3287	3285		3	3113000
NRLTSTISNLQNINENAS	18	1987.99	Q6I809	218	235	yes	yes	2;3	0.0010841	133.23	By MS/MS	2	8616300	2213	2327	3582;3583;3584	3275;3276	3275		1	8616300
NRLTSTISNLQNINENA	17	1900.96	Q6I809	218	234	yes	yes	2;3	6.8005e-32	300.71	By MS/MS	2	43017000	2212	2326	3575;3576;3577;3578;3579;3580;3581	3260;3261;3262;3263;3264;3265;3266;3267;3268;3269;3270;3271;3272;3273;3274	3266		15	43017000
STISNLQNINENA	13	1416.68	Q6I809	222	234	yes	yes	2	0.0001198	193.22	By MS/MS	1	6763700	2727	2859	4442;4443;4444;4445	4045;4046	4046		2	6763700
STISNLQNINENASA	15	1574.75	Q6I809	222	236	yes	yes	2	1.2895e-05	256.95	By MS/MS	1	3340900	2728	2860	4446;4447;4448	4047;4048;4049	4049		3	3340900
NLQNINENASAALGRVQDTDFA	22	2360.14	Q6I809	226	247	yes	yes	2	0.04402	81.317	By MS/MS	1	923450	2180	2288	3510	3200	3200		0	923450
NLQNINENASAALGRVQDTD	20	2142.03	Q6I809	226	245	yes	yes	2	2.9559e-13	237.05	By MS/MS	1	2887400	2179	2287	3509	3198;3199	3198		2	2887400
QNINENASAALGRVQ	15	1583.8	Q6I809	228	242	yes	yes	2	0.00012468	221.09	By MS/MS	1	2185100	2363	2483	3847	3514	3514		1	2185100
QNINENASAALGRVQDTDFA	20	2133.01	Q6I809	228	247	yes	yes	2	0.010233	113.4	By MS/MS	1	978910	2365	2485	3851	3518	3518		1	978910
QNINENASAALGRVQDTD	18	1914.9	Q6I809	228	245	yes	yes	2	2.2056e-17	220.85	By MS/MS	1	5111900	2364	2484	3848;3849;3850	3515;3516;3517	3517		3	5111900
NINENASAALGRVQDTDF	18	1933.91	Q6I809	229	246	yes	yes	2	2.0224e-17	199.33	By MS/MS	1	8345500	2146	2251	3454;3455;3456	3144;3145	3144		2	8345500
NINENASAALGRVQDTDFAAE	21	2205.03	Q6I809	229	249	yes	yes	2	5.4045e-25	189.04	By MS/MS	1	8286700	2148	2253	3459;3460	3149;3150	3149		2	8286700
NINENASAALGRVQ	14	1455.74	Q6I809	229	242	yes	yes	2	1.3653e-39	317.31	By MS/MS	1	20741000	2142	2247	3445;3446	3134;3135;3136	3135		3	20741000
NINENASAALGRVQD	15	1570.77	Q6I809	229	243	yes	yes	2	3.6981e-08	269.14	By MS/MS	1	15535000	2143	2248	3447;3448;3449	3137;3138;3139	3137		3	15535000
NINENASAALGRVQDTD	17	1786.84	Q6I809	229	245	yes	yes	2	8.6053e-14	273.07	By MS/MS	1	34576000	2145	2250	3451;3452;3453	3141;3142;3143	3141		3	34576000
NINENASAALGRVQDTDFA	19	2004.95	Q6I809	229	247	yes	yes	2	2.0531e-12	241.3	By MS/MS	1	12669000	2147	2252	3457;3458	3146;3147;3148	3146		3	12669000
NINENASAALGRVQDTDFAAET	22	2306.08	Q6I809	229	250	yes	yes	2	8.4883e-20	247.5	By MS/MS	1	9405800	2149	2254	3461;3462;3463	3151;3152;3153	3152		3	9405800
NINENASAALGRVQDTDFAAETA	23	2377.11	Q6I809	229	251	yes	yes	2	2.642e-85	312.38	By MS/MS	1	49963000	2150	2255	3464;3465;3466	3154;3155;3156;3157	3155		4	49963000
NINENASAALGRVQDTDFAAETAQ	24	2505.17	Q6I809	229	252	yes	yes	2	1.3934e-08	141.3	By MS/MS	2	3548000	2151	2256	3467;3468;3469;3470	3158;3159;3160;3161;3162	3161		5	3548000
ENASAALGRVQ	11	1114.57	Q6I809	232	242	yes	yes	2	0.022177	164.66	By MS/MS	1	3407400	846	886	1381	1239	1239		1	3407400
ENASAALGRVQD	12	1229.6	Q6I809	232	243	yes	yes	2	0.020722	136.48	By MS/MS	1	4223300	847	887	1382;1383	1240	1240		1	4223300
ENASAALGRVQDTD	14	1445.67	Q6I809	232	245	yes	yes	2	1.0636e-161	336.33	By MS/MS	1	11085000	848	888	1384;1385	1241;1242	1241		1	11085000
ENASAALGRVQDTDF	15	1592.74	Q6I809	232	246	yes	yes	2	0.0041284	151.66	By MS/MS	1	2603700	849	889	1386	1243	1243		1	2603700
ENASAALGRVQDTDFAAETA	20	2035.94	Q6I809	232	251	yes	yes	2	3.5623e-26	278.62	By MS/MS	1	28814000	851	891	1389	1247	1247		1	28814000
ENASAALGRVQDTDFAAET	19	1964.91	Q6I809	232	250	yes	yes	2	0.00045224	128.73	By MS/MS	1	5000400	850	890	1387;1388	1244;1245;1246	1245		2	5000400
NASAALGRVQDTDFAAETA	19	1906.9	Q6I809	233	251	yes	yes	2	0.00047015	127.03	By MS/MS	1	1645200	2101	2201	3364;3365	3068	3068		1	1645200
ASAALGRVQDTDFAAETA	18	1792.86	Q6I809	234	251	yes	yes	2	1.1649e-07	135.02	By matching	1	17647000	291	300	462;463	436;437	436		2	17647000
SAALGRVQDTDFAAET	16	1650.78	Q6I809	235	250	yes	yes	2	5.7156e-11	203.87	By MS/MS	1	44753000	2457	2581	3996;3997	3658;3659	3659		2	44753000
SAALGRVQDTDFAAETAQL	19	1962.96	Q6I809	235	253	yes	yes	2	4.2828e-18	184.01	By MS/MS	1	10303000	2460	2584	4003;4004;4005	3668;3669;3670	3668		3	10303000
SAALGRVQDTDFAAETAQLTKQQ	23	2448.22	Q6I809	235	257	yes	yes	3	1.8871e-11	142.04	By MS/MS	1	9557200	2463	2587	4008;4009;4010	3673;3674;3675	3673		3	9557200
SAALGRVQDTDFAAETAQ	18	1849.88	Q6I809	235	252	yes	yes	2	4.9021e-17	263.15	By MS/MS	1	12333000	2459	2583	4000;4001;4002	3662;3663;3664;3665;3666;3667	3665		6	12333000
ALGRVQDTDFAAET	14	1492.72	Q6I809	237	250	yes	yes	2	0.0059894	152.67	By matching	1	40820000	201	207	309;310	287	287		1	40820000
ALGRVQDTDFAAETA	15	1563.75	Q6I809	237	251	yes	yes	2	1.4901e-07	181.66	By MS/MS	1	89718000	202	208	311;312;313	288;289	289		1	89718000
ALGRVQDTDFAAETAQLT	18	1905.94	Q6I809	237	254	yes	yes	2	3.3823e-11	154.13	By MS/MS	1	4756200	205	211	320;321;322	297;298;299	297		2	4756200
ALGRVQDTDFAAETAQLTKQQ	21	2290.16	Q6I809	237	257	yes	yes	3	0.0029168	116.21	By MS/MS	1	7486000	206	212	323;324;325	300;301	301		2	7486000
ALGRVQDTDFAAETAQ	16	1691.81	Q6I809	237	252	yes	yes	2	2.664e-09	171.62	By MS/MS	1	16454000	203	209	314;315;316	290;291;292	290		3	16454000
ALGRVQDTDFAAETAQL	17	1804.9	Q6I809	237	253	yes	yes	2	4.4307e-08	219.84	By MS/MS	1	18341000	204	210	317;318;319	293;294;295;296	296		4	18341000
GRVQDTDFAAETAQ	14	1507.69	Q6I809	239	252	yes	yes	2	0.0060191	142.19	By matching	1	2505200	1195	1251	1930;1931;1932	1741	1741		1	2505200
DTDFAAETAQLTKQQ	15	1665.78	Q6I809	243	257	yes	yes	2	8.9339e-07	231.67	By MS/MS	1	4039100	632	657	1015;1016	920;921;922	920		3	4039100
TDFAAETAQLTKQQ	14	1550.76	Q6I809	244	257	yes	yes	2	0.00021737	203.51	By MS/MS	1	2354000	2853	2987	4672;4673;4674	4284;4285;4286	4286		3	2354000
TAQLTKQQTLQQA	13	1457.78	Q6I809	250	262	yes	yes	2	0.00020894	169.82	By matching	1	1420100	2846	2980	4661;4662;4663	4274;4275	4274		2	1420100
AQLTKQQTLQQAS	13	1443.77	Q6I809	251	263	yes	yes	2	0.00028456	193.22	By matching	1	1592600	269	277	421;422;423	392	392		1	1592600
AQLTKQQTLQQASTS	15	1631.85	Q6I809	251	265	yes	yes	2	1.6043e-07	215.02	By MS/MS	1	3310100	270	278	424;425;426	393;394;395	393		3	3310100
AQLTKQQTLQQASTSVLAQA	20	2114.13	Q6I809	251	270	yes	yes	2;3	7.7402e-19	230.96	By MS/MS	2	15439000	273	281	429;430;431;432;433	399;400;401;402;403;404;405	403		4	15439000
QLTKQQTLQQASTS	14	1560.81	Q6I809	252	265	yes	yes	2	0.0019227	222.2	By MS/MS	1	2203500	2361	2481	3843;3844;3845	3511;3512	3511		2	2203500
LTKQQTLQQASTSVLAQA	18	1915.04	Q6I809	253	270	yes	yes	2	4.5592e-12	250.52	By matching	1	1300700	1948	2018	3077;3078;3079	2797;2798;2799	2799		3	1300700
TKQQTLQQA	9	1044.56	Q6I809	254	262	yes	yes	2	0.016544	196.79	By MS/MS	1	13050000	2909	3044	4755;4756	4355	4355		1	13050000
TKQQTLQQASTSVLA	15	1602.86	Q6I809	254	268	yes	yes	2	0.0044667	144.51	By matching	1	1851000	2913	3048	4764;4765	4363	4363		1	1851000
TKQQTLQQASTSVLAQA	17	1801.95	Q6I809	254	270	yes	yes	2	9.5566e-07	161.82	By MS/MS	1	7319200	2914	3049	4766;4767	4364	4364		1	7319200
TKQQTLQQASTSVLAQANQLPSAVL	25	2624.41	Q6I809	254	278	yes	yes	2;3	3.3104e-30	198.98	By MS/MS	1	5082500	2917	3052	4770;4771;4772	4368;4369	4369		1	5082500
TKQQTLQQASTS	12	1319.67	Q6I809	254	265	yes	yes	2	0.0020866	182.92	By MS/MS	1	3106800	2910	3045	4757;4758;4759	4356;4357;4358	4358		3	3106800
TKQQTLQQASTSVL	14	1531.82	Q6I809	254	267	yes	yes	2	0.00098563	164.13	By MS/MS	1	10857000	2912	3047	4761;4762;4763	4360;4361;4362	4361		3	10857000
TLQQASTSVLAQANQLPSAVL	21	2139.15	Q6I809	258	278	yes	yes	2;3	1.9075e-25	237.06	By MS/MS	2	3086000	2935	3070	4795;4796;4797;4798;4799	4389;4390;4391;4392	4390		4	3086000
QASTSVLAQANQLPSAVL	18	1796.96	Q6I809	261	278	yes	yes	2	9.7178e-12	158.52	By matching	1	1372200	2335	2455	3790;3791;3792	3478;3479	3479		2	1372200
STSVLAQANQLPSAVL	16	1597.87	Q6I809	263	278	yes	yes	2	3.5416e-07	262.15	By MS/MS	1	8808800	2755	2887	4496;4497;4498	4095;4096	4096		2	8808800
